# A harmonised systems-wide re-analysis of greenhouse gas emissions from sunflower oil production

**DOI:** 10.1101/2020.06.19.161893

**Authors:** Thomas D Alcock, David E Salt, Stephen J Ramsden

## Abstract

Sunflower (*Helianthus annuus* L.) is the largest source of vegetable oil in Europe and the fourth largest globally. Intensive cultivation and post-harvest steps contribute to global food-systems’ greenhouse gas (GHG) emissions. However, variation between production systems and reporting disparity have resulted in discordance in previous emissions estimates. To assess systems-wide GHG implications of meeting increasing edible oil demand using sunflower, we performed a unified re-analysis of primary life cycle inventory data, representing 995 farms in 11 countries, from a saturating search of published literature. Total GHG emissions varied from 1.1 to 4.2 kg CO_2_-equivalent per kg oil across systems, 62% of which originated from cultivation. Major emissions sources included diesel- and fertiliser-use, with irrigation electricity contributing most to between-systems variation. Our harmonised, cross-study re-analysis not only enabled robust comparisons and identification of mitigation opportunities across sunflower oil production systems, but also lays the groundwork for comparisons between alternative oil crops.
