## Supplementary Table 1 for "A harmonised systems-wide re-analysis of greenhouse gas emissions from sunflower oil production"

### Sheet: Suppl.Tab. 1
Supplementary Table 1. Literature search terms with number of results from each database.
ALL SEARCHES CARRIED OUT ON 13TH FEBRUARY 2020	Hits
Search term	Web of Science (all databases)	PubMed	Wiley Online Library Titles	Wiley Online Library Abstracts	Wiley Online Library Key Words
(("sunflower" OR "helianthus") ("life cycle assessment" OR "life cycle analysis" OR "lca" OR "greenhouse gas emissions" OR "greenhouse emissions" OR "carbon footprint" OR "sequestration" OR "nutrient loss") ("oil" OR "biodiesel" OR "biofuel"))	179	11	0	7	0
Search term	Scopus hits
(("sunflower" OR "helianthus") ("life cycle assessment" OR "life cycle analysis" OR "lca" OR "greenhouse gas emissions" OR "greenhouse emissions" OR "carbon footprint" OR "sequestration" OR "nutrient loss") ("oil" OR "biodiesel" OR "biofuel"))	113
Search term	PubMed Central (PMC) hits
("sunflower"[Title] OR "sunflower"[Abstract] OR "sunflower"[Body - Key Terms] OR "helianthus"[Title] OR "helianthus"[Abstract] OR "helianthus"[Body - Key Terms]) AND ("life cycle assessment"[Title] OR "life cycle assessment"[Abstract] OR "life cycle assessment"[Body - Key Terms] OR "life cycle analysis"[Abstract] OR "life cycle analysis"[Title] OR "life cycle analysis"[Body - Key Terms] OR "lca"[…	16
Search term	SpringerLink hits
sunflower AND "oil" AND ("life cycle assessment" OR "life cycle analysis" OR "LCA" OR "greenhouse gas emissions" OR "greenhouse emissions" OR "carbon footprint" OR "sequestration" OR "nutrient loss")	23	26 unique hits
helianthus AND "oil" AND ("life cycle assessment" OR "life cycle analysis" OR "LCA" OR "greenhouse gas emissions" OR "greenhouse emissions" OR "carbon footprint" OR "sequestration" OR "nutrient loss")	6
Search term	JSTOR title hits
("sunflower" OR "helianthus") ("life cycle assessment" OR "life cycle analysis" OR "lca" OR "greenhouse gas emissions" OR "greenhouse emissions" OR "carbon footprint" OR "sequestration" OR "nutrient loss")	0
Search term	JSTOR abstract hits
("sunflower" OR "helianthus") ("life cycle assessment" OR "life cycle analysis" OR "lca" OR "greenhouse gas emissions" OR "greenhouse emissions" OR "carbon footprint" OR "sequestration" OR "nutrient loss")	6
Search term	ScienceDirect hits
(("sunflower" OR "helianthus") ("life cycle assessment" OR "life cycle analysis" OR "lca") ("oil" OR "biodiesel" OR "biofuel"))	33	45 unique hits
(("sunflower" OR "helianthus") ("greenhouse gas emissions" OR "greenhouse emissions" OR "carbon footprint" OR "sequestration" OR "nutrient loss") ("oil" OR "biodiesel" OR "biofuel"))	17
Search term	Web of Science hits
("sunflower" OR "helianthus") [within INTERNATIONAL JOURNAL OF LIFE CYCLE ASSESSMENT]	5
