## Supplementary Table 2 for "A harmonised systems-wide re-analysis of greenhouse gas emissions from sunflower oil production"

### Sheet: Suppl.Tab. 2
Supplementary Table 2. Data items collected, conversion factors used where relevant, and actions taken where values were missing from the consolidated inventory database
1. Cultivation and harvest					2. Seed drying and storage			3. Transport to processing facilities					4. Processing and refining					5. Packaging
Data item	Unit	Conversion factors	If missing value	Note	Data item	Unit	If missing value	Data item	Unit	Conversion factors	If missing value	Note	Data item	Unit	Conversion factors	If missing value	Note	Data item	Unit	If missing value	Note
Diesel use	kg ha-1	1 litre = 0.832 kg	Left blank, value inferred from other systems		Biomass for combustion in dryer	kg ha-1	Left blank, value inferred from other systems	Transport distance to processing facility	km		Left blank, value inferred from other systems		Metal for processing machinery	kg ha-1		Left blank, value inferred from other systems		Cardboard	kg kg oil-1	Left blank, value inferred from other systems	Inferred values weighted by system oil yield
Machinery lubricants	kg ha-1	1 litre = 0.834 kg	Left blank, value inferred from other systems		Electricity for seed storage	MJ ha-1	Left blank, value inferred from other systems	Tonne-kilometres	tkm		N/A	Calculated here by multiplying transport distance in km by system yield in tonnes	Concrete in processing facility	kg ha-1		Left blank, value inferred from other systems	Not included in cold-press systems	PET plastic	kg kg oil-1	Left blank, value inferred from other systems	Inferred values weighted by system oil yield
Steel in agricultural machinery	kg ha-1		Left blank, value inferred from other systems					Diesel used for transport	kg ha-1	1 tkm = 0.94 MJ diesel = 0.0207 kg diesel	N/A	Calculated here based on conversion factors obtained from BioGrace	Asphalt in processing facility	kg ha-1		Left blank, value inferred from other systems	Not included in cold-press systems	PE plastic	kg kg oil-1	Left blank, value inferred from other systems	Inferred values weighted by system oil yield
Electricity for irrigation	MJ ha-1	1 kWh = 3.6 MJ	Assumed zero										Electricity used for processing	MJ ha-1	1 kWh = 3.6 MJ	Left blank, value inferred from other systems		Wood for pallets	kg kg oil-1	Left blank, value inferred from other systems	Inferred values weighted by system oil yield
Seds for planting	kg ha-1		Left blank, value inferred from other systems										Light fuel oil used	kg ha-1		Left blank, value inferred from other systems	Not included in cold-press systems
Mineral nitrogen fertiliser (as N)	kg ha-1		Assumed zero unless no other fertilsers reported, then inferred										Crude oil used	kg ha-1		Left blank, value inferred from other systems	Not included in cold-press systems
Urea nitrogen fertiliser (as N)	kg ha-1		Assumed zero unless no other fertilsers reported, then inferred	Considered seperately to mineral N for emissions calculations due to lower estimated GHG emissions per kg									Hexane	kg ha-1		Left blank, value inferred from other systems	Not included in cold-press systems
Manure (solid)	kg ha-1	Assumed to contain 0.5% w/w N	Assumed zero										Sodium hydroxide	kg ha-1		Assumed zero if other processing chemicals reported	Not included in cold-press systems
Phosphate fertiliser (as P2O5)	kg ha-1		Assumed zero unless no other fertilsers reported, then inferred										Sulphuric acid	kg ha-1		Assumed zero if other processing chemicals reported	Not included in cold-press systems
Potassium fertiliser (as K2O)	kg ha-1		Assumed zero unless no other fertilsers reported, then inferred										Phosphoric acid	kg ha-1		Assumed zero if other processing chemicals reported	Not included in cold-press systems
Limestone (CaCO3)	kg ha-1		Assumed zero										Bentonite	kg ha-1		Assumed zero if other processing chemicals reported	Not included in cold-press systems
Boric acid	kg ha-1		Assumed zero										Steam	MJ ha-1		Left blank, value inferred from other systems	Not included in cold-press systems
Fertiliser (unspecified)	kg ha-1		Assumed zero
Herbicide	kg ha-1		Assumed zero unless no other disease control reported, then inferred
Fungicide	kg ha-1		Assumed zero unless no other disease control reported, then inferred
Insecticide	kg ha-1		Assumed zero unless no other disease control reported, then inferred
Pesticide (unspecified)	kg ha-1		Assumed zero unless no other disease control reported, then inferred
