## Supplementary Table 3 for "A harmonised systems-wide re-analysis of greenhouse gas emissions from sunflower oil production"

### Sheet: Suppl.Tab. 3
Supplementary Table 3. List of literature from which inventory data was extracted for inclusion in the meta-analysis.
Tag	Location	Title	Authors	Year	Journal/publisher	Volume	Pages	DOI
SF_01	Italy	Decreasing greenhouse effect in agriculture using biodiesel - when green may be enough	F. Coppola; M. Bravi; R. Ridolfi; E. Tiezzi	2007	WIT Transactions on Ecology and the Environment	101	213-221	10.2495/air070211
SF_02	Italy	Comparing renewable energies: estimating area requirement for biodiesel and photovoltaic solar energy	M. Bravi; F. Coppola; F. Ciampalini; F.M. Pulselli	2007	WIT Transactions on Ecology and the Environment	105	187-196	10.2495/esus070191
SF_03	Italy	On farm agronomic and first environmental evaluation of oil crops for sustainable bioenergy chains	L. Lazzeri; L. D’Avino; M. Mazzoncini; D. Antichi; G. Mosca; F. Zanetti; A. Del Gatto; S. Pieri; G. De Mastro; N. Grassano; S. Cosentino;V. Copani; L. Ledda; R. Farci; G. Bezzi; A. Lazzari; R. Dainelli; P. Spugnoli	2009	Italian Journal of Agronomy	4	171-180	10.4081/ija.2009.4.171
SF_04	Italy	Integration of a small biofuel refinery in a rural context	M. Simone, M. Bientinesi; C. Nicolella; L. Petarca	2009	Chemical Engineering Research & Design	87	1191-1205	10.1016/j.cherd.2009.05.007
SF_05	Greece	Life Cycle Assessment for biodiesel production under Greek climate conditions	T. Tsoutsos; V. Kouloumpis; T. Zafiris; S. Foteinis	2010	Journal of Cleaner Production	18	328-335	10.1016/j.jclepro.2009.11.002
SF_06	Chile	Life cycle assessment of sunflower and rapeseed as energy crops under Chilean conditions	A. Iriarte; J. Rieradevall; X. Gabarrell	2010	Journal of Cleaner Production	18	336-345	10.1016/j.jclepro.2009.11.004
SF_07	South Africa	Global Warming Potential and Fossil-Energy Requirements of Biodiesel Production Scenarios in South Africa	A.L. Stephenson; H. von Blottnitz; A.C. Brent; J.S. Dennis; S.A. Scott	2010	Energy & Fuels	24	2489-2499	10.1021/ef100051g
SF_08	Italy	Is life cycle assessment (LCA) a suitable method for quantitative CO2 saving estimations? the impact of field input on the LCA results for a pure vegetable oil chain	D.Chiaramonti; L. Recchia	2010	Biomass & Bioenergy	34	787-797	10.1016/j.biombioe.2010.01.022
SF_09	Italy	Life cycle assessment of different bioenergy production systems including perennial and annual crops	S. Fazio; A. Monti	2011	Biomass & Bioenergy	35	4868-4878	10.1016/j.biombioe.2011.10.014
SF_10	Italy	Can sunflower provide biofuel for inland demand? An integrated assessment of sustainability at regional scale	G. Ragaglini; F. Triana; R. Villani; E. Bonari	2011	Energy	36	2111-2118	10.1016/j.energy.2010.03.009
SF_11	Italy	LCA of cropping systems with different external input levels for energetic purposes	P. Goglio; E. Bonari; M. Mazzoncini	2012	Biomass & Bioenergy	42	33-42	10.1016/j.biombioe.2012.03.021
SF_12	Greece	Integrated environmental assessment of energy crops for biofuel and energy production in Greece	G. Fontaras; V. Skoulou; G. Zanakis; A. Zabaniotou; Z. Samaras	2012	Renewable Energy	43	201-209	10.1016/j.renene.2011.12.010
SF_13	Italy	Integrated Environmental Assessment of sunflower oil production	D. Spinelli; S. Jez; R. Basosi	2012	Process Biochemistry	47	1595-1602	10.1016/j.procbio.2011.08.007
SF_14	Italy	Sustainability of sunflower cultivation for biodiesel production in Tuscany within the EU Renewable Energy Directive	P. Spugnoli; R. Dainelli; L. D'Avino; M. Mazzoncini; L. Lazzeri	2012	Biosystems Engineering	112	49-55	10.1016/j.biosystemseng.2012.02.004
SF_15	Italy	Environmental and life cycle analysis of a biodiesel production line from sunflower in the Province of Siena (Italy)	D. Spinelli, S. Jez; R. Pogni; R. Basosi	2013	Energy Policy	59	492-506	10.1016/j.enpol.2013.04.009
SF_16	Chile	Greenhouse gas emissions and energy balance of sunflower biodiesel: Identification of its key factors in the supply chain	A. Iriarte; P. Villalobos	2013	Resources Conservation and Recycling	73	46-52	10.1016/j.resconrec.2013.01.014
SF_17	Italy	Environmental analysis of sunflower production with different forms of mineral nitrogen fertilizers	D. Spinelli; L. Bardi; A. Fierro; S. Jez; R. Basosi	2013	Journal of Environmental Management	129	302-308	10.1016/j.jenvman.2013.07.029
SF_18	Italy	Improving the environmental performance of vegetable oil processing through LCA	B. Nucci; M. Puccini; L. Pelagagge; S. Vitolo; C. Nicolella	2014	Journal of Cleaner Production	64	310-322	10.1016/j.jclepro.2013.07.049
SF_19	Greece	A comparative greenhouse gas emission analysis of oilseed crops for biodiesel production in Greece	C.E. Vlachos; N.A. Mariolis; G.N. Skaracis	2014	Journal of Agricultural Science	152	263-273	10.1017/s0021859613000075
SF_20	Denmark, World	Life cycle assessment of five vegetable oils	J.H. Schmidt	2015	Journal of Cleaner Production	87	130-138	10.1016/j.jclepro.2014.10.011
SF_21	France	ECOALIM: A Dataset of Environmental Impacts of Feed Ingredients Used in French Animal Production	A. Wilfart; S. Espagnol; S. Dauguet; A. Tailleur; A. Gac; F. Garcia-Launay	2016	PLoS One	11	e0167343	10.1371/journal.pone.0167343
SF_22	Italy	Biodiesel Production from Sunflower: an Environmental Study	I. De Marco; S. Miranda; S. Riemma; R. Iannone	2016	Chemical Engineering Transactions	49	331-336	10.3303/cet1649056
SF_23	Romania	GREENHOUSE GAS EMISSIONS FROM SUNFLOWER CULTIVATION FOR BIOFUELS AND BIODIESEL PRODUCTION	I. Calciu; O. Vizitiu; C. Simota	2017	Agrolife Scientific Journal	6	27-32
SF_24	Brazil	Life-cycle assessment of the soybean-sunflower production system in the Brazilian Cerrado	M.I.S. Folegatti Matsuura; F.R.T. Dias; J.F. Picoli; K.R. Garcia Lucas; C. de Castro; M.H. Hirakuri	2017	International Journal of Life Cycle Assessment	22	492-501	10.1007/s11367-016-1089-6
SF_25	Iran	Water footprint and carbon footprint of the energy consumption in sunflower agroecosystems	M. Yousefi; M. Khoramivafa; A.M. Damghani	2017	Environmental Science and Pollution Research	24	19827-19834	10.1007/s11356-017-9582-4
SF_26	Portugal	Life-cycle assessment of irrigated and rainfed sunflower addressing uncertainty and land use change scenarios	F. Figueiredo; E.G. Castanheira; F. Freire	2017	Journal of Cleaner Production	140	436-444	10.1016/j.jclepro.2016.06.151
SF_27	Europe	Environmental impacts of food consumption in Europe	B. Notarnicola; G. Tassielli; P.A. Renzulli; V. Castellani; S. Sala	2017	Journal of Cleaner Production	140	753-765	10.1016/j.jclepro.2016.06.080
SF_28	Iran	Cradle to farm gate life cycle assessment of oilseed crops production in Iran	M. Dekamin, M. Barmaki; A. Kanooni; S.R.M. Meshkini	2018	Engineering in Agriculture, Environment and Food	11	178-185	10.1016/j.eaef.2018.04.003
SF_29	Turkey	AN ASSESTMENT OF CARBON DIOXIDE EMISSIONS RELATED TO FUEL CONSUMPTION FOR SUNFLOWER CULTIVATION	H.H. Ozturk	2018	Fresenius Environmental Bulletin	27	710-719
SF_30	France	Carbon footprint of cropping systems with grain legumes and cover crops: A case-study in SW France	D. Plaza-Bonilla; I. Nogué-Serra; D. Raffaillac; C. Cantero-Martinez; É. Justes	2018	Agricultural Systems	167	92-102	10.1016/j.agsy.2018.09.004
SF_31	Italy	The eco-efficiency of rapeseed and sunflower cultivation in Italy. Joining environmental and economic assessment	M. Bonaventura Forleo; N. Palmieri; A. Suardi; D. Coaloa; L. Pari	2018	Journal of Cleaner Production	172	3138-3153	10.1016/j.jclepro.2017.11.094
SF_32	Iran	Selecting the best environmental friendly oilseed crop by using Life Cycle Assessment, water footprint and analytic hierarchy process methods	M. Dekamin; M. Barmaki; A. Kanooni	2018	Journal of Cleaner Production	198	1239-1250	10.1016/j.jclepro.2018.07.115
